# Structural basis of V-ATPase V_O_ region assembly by Vma12p, 21p, and 22p

**DOI:** 10.1101/2022.10.19.512923

**Authors:** Hanlin Wang, Stephanie A. Bueler, John L. Rubinstein

## Abstract

Vacuolar-type ATPases (V-ATPases) are rotary proton pumps that acidify specific intracellular compartments in almost all eukaryotic cells. These multi-subunit enzymes consist of a soluble catalytic V_1_ region and a membrane-embedded proton-translocating V_O_ region. V_O_ is assembled in the endoplasmic reticulum (ER) membrane and V_1_ is assembled in the cytosol. However, V_1_ binds V_O_ only after V_O_ is transported to the Golgi membrane, thereby preventing acidification of the ER. We isolated V_O_ complexes and subcomplexes from *Saccharomyces cerevisiae* bound to V-ATPase assembly factors Vma12p, Vma21p, and Vma22p. Electron cryomicroscopy shows how the Vma12-22p complex recruits subunits a, e, and f to the rotor ring of V_O_ while blocking premature binding of V_1_. Vma21p, which contains an ER-retrieval motif, binds the V_O_:Vma12-22p complex, ‘mature’ V_O_, and a complex that appears to contain a ring of loosely-packed rotor subunits and the proteins YAR027W and YAR028W. The structures suggest that Vma21p binds assembly intermediates that contain a rotor ring, and that activation of proton pumping following assembly of V_1_ with V_O_ removes Vma21p, allowing V-ATPase to remain in the Golgi. Together, these structures show how Vma12-22p and Vma21p function in V-ATPase assembly and quality control, ensuring the enzyme acidifies only its intended cellular targets.
