## Supplementary material for "Structural basis of V-ATPase V_O_ region assembly by Vma12p, 21p, and 22p": Table S2

### Sheet: Sheet1
Gene ID	Gene Name	Protein ID	Total Peptide Number	Notes
854444	VPH1	VPH1_YEAST	694
855369	FET4	FET4_YEAST	374
855076	STV1	STV1_YEAST	332
853700	RPS27A	RS27A_YEAST	312
851280	YAR028W	YAJ8_YEAST	282
851168	VMA6	VA0D_YEAST	234
851279	UIP3	UIP3_YEAST	201	Also known as YAR027W
852424	VMA2	VATB_YEAST	165
851342	VMA1	VATA_YEAST	161
3848	KRT1	K2C1_HUMAN	133
854229	RPL3	RL3_YEAST	131
850682	RPL8B	RL8B_YEAST	131
856352	RPL8A	RL8A_YEAST	128
855080	FET3	FET3_YEAST	114
852415	TEF2	EF1A_YEAST	111
852319	RPL4A	RL4A_YEAST	107
851575	RPL4B	RL4B_YEAST	106
3858	KRT10	K1C10_HUMAN	103
855669	POR1	VDAC1_YEAST	103
853741	VPH2	VPH2_YEAST	103
851055	FKS1	FKS1_YEAST	97
855543	RPS3	RS3_YEAST	97
RS3A1_YEAS2	RS3A1_YEAS2	RS3A1_YEAS2	96
RS3A2_YEAS6	RS3A2_YEAS6	RS3A2_YEAS6	95
853610	RPS4A	RS4A_YEAST	95
852177	ATP1	ATPA_YEAST	93
856421	VMA16	VATO_YEAST	91
853585	ATP2	ATPB_YEAST	90
853735	SSH4	SSH4_YEAST	90
852876	PMA1	PMA1_YEAST	89
HSP75_YEAST	HSP75_YEAST	HSP75_YEAST	85
4620347		VATA_ASHGO	85
3849	KRT2	K22E_HUMAN	84
GRP78_YEAST	GRP78_YEAST	GRP78_YEAST	84
940477	ScVLAgp2	GAG_SCVLA	82
853653	FAS1	FAS1_YEAST	80
850636	SSA2	HSP72_YEAST	79
851259	SSA1	HSP71_YEAST	77
855972	RPL5	RL5_YEAST	76
TIF31_YEAST	TIF31_YEAST	TIF31_YEAST	75
856457	VMA22	VMA22_YEAST	75
852479	RPS6B	RS6A_YEAST	74
3857	KRT9	K1C9_HUMAN	73
850764	RPL10	RL10_YEAST	73
854699	PFK26	6P21_YEAST	71
854916	PHO84	PHO84_YEAST	70
2887351		VATL2_CANGA	68
852250	PET9	ADT2_YEAST	66
854902	RPL6A	RL6A_YEAST	66
852804	RPL7A	RL7A_YEAST	65
852061	RPS18A	RS18A_YEAST	65
851169	RPL6B	RL6B_YEAST	65
851477	RPL13A	RL13A_YEAST	64
851636	RPS13	RS13_YEAST	64
853267	CPS1	CBPS_YEAST	63
854263	RPS7A	RS7A_YEAST	63
851476	RPS16B	RS16A_YEAST	61
852754	RPS2	RS2_YEAST	61
TRYP_PIG	TRYP_PIG	TRYP_PIG	61
854509	VMA4	VATE_YEAST	60
850590	RPL2A	RL2A_YEAST	60
852487	RPS9B	RS9B_YEAST	60
850963	HSP60	HSP60_YEAST	59
851052	RPP0	RLA0_YEAST	58
16017	Ighg1	IGH1M_MOUSE	57
855845	FAS2	FAS2_YEAST	55
856287	KRE6	KRE6_YEAST	55
852026	RPL12B	RL12A_YEAST	55
854489	RPL20B	RL20A_YEAST	55
853249	RPS22A	RS22A_YEAST	53
855628	RPS7B	RS7B_YEAST	52
851058	RPL26A	RL26A_YEAST	52
850772	EMP70	TMN1_YEAST	51
856026	RPL21B	RL21B_YEAST	51
850843	STM1	STM1_YEAST	50
853587	RPS5	RS5_YEAST	50
852828	PRM8	PRM8_YEAST	50
855655	RPL16B	RL16B_YEAST	50
850911	FRE1	FRE1_YEAST	49
851336	RPL35A	RL35A_YEAST	49
853864	RPL14A	RL14A_YEAST	49
851589	RPS11A	RS11A_YEAST	49
856321	QCR2	QCR2_YEAST	48
851609	ENA2	ATN2_YEAST	48
856148	VMA13	VATH_YEAST	48
852489	RPL21A	RL21A_YEAST	48
853106	TDH3	G3P3_YEAST	46
852976	RPL11B	RL11B_YEAST	46
855207	EAR1	EAR1_YEAST	45
851131	INA1	YL413_YEAST	45
852742	RPL1B	RL1A_YEAST	45
852254	RPL19B	RL19A_YEAST	44
850902	HMX1	HMX1_YEAST	44
852903	VMA7	VATF_YEAST	44
855750	ACC1	ACAC_YEAST	43
854673	RPL16A	RL16A_YEAST	43
853663	JEN1	JEN1_YEAST	43
852775	RPL28	RL28_YEAST	43
855826	RPL36B	RL36B_YEAST	43
850716	RPL15A	RL15A_YEAST	42
851943	HXT7	HXT7_YEAST	41
854984	RPS17A	RS17A_YEAST	41
EFTU_PSEFS	EFTU_PSEFS	EFTU_PSEFS	41
853674	RPL17A	RL17A_YEAST	41
853782	VMA5	VATC_YEAST	40
853540	MIR1	MPCP_YEAST	40
854741	RPS24B	RS24A_YEAST	40
855232	RPL36A	RL36A_YEAST	40
851431	CDC48	CDC48_YEAST	39
852092	PHO8	PPB_YEAST	39
853248	RPS14B	RS14B_YEAST	39
855153	PKR1	PKR1_YEAST	39
852730	RPL9A	RL9A_YEAST	39
1403711		GAG_SCVLB	38
856597	ERG9	FDFT_YEAST	38
853253	MNN5	MNN5_YEAST	38
851484	RPL31A	RL31A_YEAST	38
855224	HSC82	HSC82_YEAST	37
851193	CDC19	KPYK1_YEAST	37
852191	RPL23A	RL23A_YEAST	37
856338	ARN2	ARN2_YEAST	37
854551	RPS12	RS12_YEAST	35
853993	RPL25	RL25_YEAST	35
853051	RPL24B	RL24B_YEAST	35
856371	RPS20	RS20_YEAST	35
852206	RPS8A	RS8A_YEAST	34
852235	COR1	QCR1_YEAST	33
854498	GNT1	GNT1_YEAST	33
852364	HSP26	HSP26_YEAST	33
855176	NDE1	NDH1_YEAST	33
855947	PRM4	PRM4_YEAST	33
852852	RPL24A	RL24A_YEAST	33
856401	RPL27A	RL27A_YEAST	33
850505	YPT1	YPT1_YEAST	32
32808443		ATPA_PSEE4	32
852853	RPL30	RL30_YEAST	32
854029	RPL18A	RL18A_YEAST	31
856435	VMA10	VATG_YEAST	30
850482	COS4	COS4_YEAST	30
854117	RPS15	RS15_YEAST	30
852998	VOA1	VOA1_YEAST	30
851245	ACS1	ACS1_YEAST	29
853558	SFC1	SFC1_YEAST	29
853212	COS6	COS6_YEAST	29
852327	ATP3	ATPG_YEAST	27
854028	RPS19A	RS19A_YEAST	27
854068	ADH1	ADH1_YEAST	26
854681	KGD1	ODO1_YEAST	26
852302	GRX7	GLRX7_YEAST	26
856649	PRB1	PRTB_YEAST	25
AIM24_YEAS8	AIM24_YEAS8	AIM24_YEAS8	25
3861	KRT14	K1C14_HUMAN	25
852911	RPS25A	RS25A_YEAST	25
856461	SSZ1	SSZ1_YEAST	24
856027	ATP4	ATPF_YEAST	24
853045	SKN1	SKN1_YEAST	24
855653	LAT1	ODP2_YEAST	24
856856	SCS2	SCS2_YEAST	24
853199	BGL2	BGL2_YEAST	24
853557	RPL43B	RL43A_YEAST	24
855960	RPL33A	RL33A_YEAST	24
856049	PDR12	PDR12_YEAST	23
855135	ILV2	ILVB_YEAST	23
851196	FUN12	IF2P_YEAST	23
854957	GSF2	GSF2_YEAST	23
856925	PDA1	ODPA_YEAST	23
854556	ALD4	ALDH4_YEAST	22
3852	KRT5	K2C5_HUMAN	22
854027	SMF1	SMF1_YEAST	22
852977	PIL1	PIL1_YEAST	22
851892	ATP5	ATPO_YEAST	22
854266	KTR1	KTR1_YEAST	22
852121	GNP1	GNP1_YEAST	22
853441	VTC4	VTC4_YEAST	22
2732686	VMA9	VA0E_YEAST	22
853033	PHB1	PHB1_YEAST	21
851346	LYS20	HOSC_YEAST	21
854256	VPS21	VPS21_YEAST	21
4623151		H2B1_ASHGO	21
2891478		RSSA_CANGA	21
851474	NDE2	NDH2_YEAST	21
856862	RSP5	RSP5_YEAST	20
855661	YDJ1	MAS5_YEAST	20
852702	XRN1	XRN1_YEAST	20
851946	HXT3	HXT3_YEAST	20
850543	SEC4	SEC4_YEAST	20
PRM5_YEAS6	PRM5_YEAS6	PRM5_YEAS6	20
856241	CTR1	CTR1_YEAST	20
854324	PDR5	PDR5_YEAST	19
850747	SHM2	GLYC_YEAST	19
853853	ATP7	ATP7_YEAST	19
2886776		H2A1_CANGA	19
852343	YRO2	YRO2_YEAST	19
853503	SSC1	HSP77_YEAST	18
855349	ADH2	ADH2_YEAST	18
851726	KGD2	ODO2_YEAST	18
852094	KRE2	KRE2_YEAST	18
856050	SUR1	SUR1_YEAST	18
856354	GOS1	GOSR1_YEAST	18
851988	YRA1	YRA1_YEAST	18
853538	HOC1	HOC1_YEAST	18
852185	RPL32	RL32_YEAST	18
855560	RPL42A	RL44A_YEAST	18
850733	PDC1	PDC1_YEAST	17
851862	CCC2	ATU2_YEAST	17
850894	NOP56	NOP56_YEAST	17
856103	LSP1	LSP1_YEAST	17
852361	TAT1	TAT1_YEAST	17
854155	CSI2	CSI2_YEAST	17
856337	COS8	COS8_YEAST	17
DHSA_YEAST	DHSA_YEAST	DHSA_YEAST	16
856137	ATH1	ATH1_YEAST	16
856579	ENO2	ENO2_YEAST	16
852403	SND3	PHO88_YEAST	16
852599	PHO89	PHO89_YEAST	16
851551	GRX6	GLRX6_YEAST	16
855755	YNR021W	YN8B_YEAST	16
11530278		RS23A_NAUCC	16
851035	RPL38	RL38_YEAST	16
5848745	YPR170W-B	YP17B_YEAST	16
852522	PDB1	ODPB_YEAST	15
854013	FRE7	FRE7_YEAST	15
852108	ITR1	ITR1_YEAST	15
855838	SUI3	IF2B_YEAST	15
856088	VTC3	VTC3_YEAST	14
949218		RDRP_SCV20	14
856924	BMH1	BMH1_YEAST	14
854505	SNC2	SNC2_YEAST	14
851685	TMN2	TMN2_YEAST	14
856659	VMA8	VATD_YEAST	14
850556	YFR006W	YFH6_YEAST	13
856716	WBP1	OSTB_YEAST	13
854812	EPS1	EPS1_YEAST	13
1186057		CH60_PSESM	13
853668	SAC1	SAC1_YEAST	13
856423	DAP2	DAP2_YEAST	13
853146	PHB2	PHB2_YEAST	13
854267	CRC1	CRC1_YEAST	13
852407	ALG1	ALG1_YEAST	13
856884	COX15	COX15_YEAST	13
855269	RRP5	RRP5_YEAST	13
851104	RPS29A	RS29A_YEAST	13
856272	NCE102	NCE2_YEAST	13
856784	RPL34A	RL34A_YEAST	13
SUCC_PSEFS	SUCC_PSEFS	SUCC_PSEFS	12
856438	NCP1	NCPR_YEAST	12
853202	ZUO1	ZUO1_YEAST	12
29826203		CH60_PSEF5	12
855137	HFD1	HFD1_YEAST	12
GLNA_AZOVI	GLNA_AZOVI	GLNA_AZOVI	12
853325	PHO86	PHO86_YEAST	12
850750	RPL22A	RL22A_YEAST	12
PORF_PSEFL	PORF_PSEFL	PORF_PSEFL	12
854468	RPS10A	RS10A_YEAST	12
852689	TPN1	TPN1_YEAST	12
854494	COT1	COT1_YEAST	12
851264	ERP1	ERP1_YEAST	11
854303	IDH2	IDH2_YEAST	11
854666	AXL2	AXL2_YEAST	11
852313	OLA1	OLA1_YEAST	11
851754	HMO1	HMO1_YEAST	11
16071	Igkc	IGKC_MOUSE	11
852709	PMR1	ATC1_YEAST	11
850314	PDI1	PDI_YEAST	11
855012	YPT7	YPT7_YEAST	11
855094	ABF2	ABF2_YEAST	11
852417	CBP6	CBP6_YEAST	11
850882	RPL37A	RL37A_YEAST	11
AIM31_YEAS2	AIM31_YEAS2	AIM31_YEAS2	11
852686	RPS26A	RS26A_YEAST	11
850530	MDJ1	MDJ1_YEAST	10
854980	TSA1	TSA1_YEAST	10
850518	STE2	STE2_YEAST	10
854651	GUT2	GPDM_YEAST	10
YNF8_YEAS2	YNF8_YEAS2	YNF8_YEAS2	10
851203	SNC1	SNC1_YEAST	10
HXT4_YEAS7	HXT4_YEAS7	HXT4_YEAS7	10
855998	SSE1	HSP7F_YEAST	10
852607	RTF1	RTF1_YEAST	10
854900	HMG1	HMDH1_YEAST	10
856753	YPT31	YPT31_YEAST	10
853510	OSM1	OSM1_YEAST	10
856669	GDA1	GDA1_YEAST	10
852124	GRX2	GLRX2_YEAST	10
856351	SBP1	SSBP1_YEAST	10
850544	VTC2	VTC2_YEAST	10
853175	TNA1	TNA1_YEAST	10
851004	YLR297W	YL297_YEAST	10
854201	PEP12	PEP12_YEAST	10
855242	ERG2	ERG2_YEAST	10
856415	RPS27B	RS27B_YEAST	10
851335	ARF1	ARF1_YEAST	9
856794	ICL1	ACEA_YEAST	9
850502	FET5	FET5_YEAST	9
853972	PCK1	PCKA_YEAST	9
852311	CHS3	CHS3_YEAST	9
855927	TRE1	TRE1_YEAST	9
852063	PPN1	PPN1_YEAST	9
852294	HHF1	H4_YEAST	9
854768	CBR1	NCB5R_YEAST	9
851819	RTN1	RTN1_YEAST	9
856912	PAB1	PABP_YEAST	9
855660	AQR1	AQR1_YEAST	9
856447	SMF2	SMF2_YEAST	9
852107	PUF6	PUF6_YEAST	9
853265	KRE9	KRE9_YEAST	9
853201	ERV29	ERV29_YEAST	9
851993	EFT2	EF2_YEAST	9
851659	SSS1	SC61G_YEAST	9
854714	LYS12	LYS12_YEAST	8
855237	VTI1	VTI1_YEAST	8
853303	TIF2	IF4A_YEAST	8
855023	HXT2	HXT2_YEAST	8
852825	OLE1	ACO1_YEAST	8
856888	FTR1	FTR1_YEAST	8
851219	SYN8	STX8_YEAST	8
31713780		ATPB_PSEFS	8
EFTS_PSEFS	EFTS_PSEFS	EFTS_PSEFS	8
856191	OPY2	OPY2_YEAST	8
852456	IFA38	MKAR_YEAST	8
850951	YEF3	EF3A_YEAST	8
851269	YAR010C	YA11A_YEAST	8
DLDH2_PSEPU	DLDH2_PSEPU	DLDH2_PSEPU	8
856554	SKG6	SKG6_YEAST	8
855691	IDH1	IDH1_YEAST	8
851751	HSP42	HSP42_YEAST	8
850527	LPD1	DLDH_YEAST	8
850683	FPS1	FPS1_YEAST	8
851771	RVB1	RUVB1_YEAST	8
852675	EMP24	EMP24_YEAST	8
TAPB_PSEFR	TAPB_PSEFR	TAPB_PSEFR	8
878308		DBHB_PSEAE	8
852111	RPL37B	RL37B_YEAST	8
31808438		RS7_PSE14	8
856644	SIT1	SIT1_YEAST	8
YKH7_YEAST	YKH7_YEAST	YKH7_YEAST	8
850994	RPS30A	RS30A_YEAST	8
852883	ERG26	ERG26_YEAST	8
856294	RHO1	RHO1_YEAST	8
853250	RPL39	RL39_YEAST	8
853671	STE6	STE6_YEAST	7
EFG_PSEFS	EFG_PSEFS	EFG_PSEFS	7
ARO1_YEAS2	ARO1_YEAS2	ARO1_YEAS2	7
856517	TOM71	TOM71_YEAST	7
856689	RIP1	UCRI_YEAST	7
K6PF1_YEAST	K6PF1_YEAST	K6PF1_YEAST	7
854430	TRE2	TRE2_YEAST	7
851226	ERP2	ERP2_YEAST	7
854342	LCB4	LCB4_YEAST	7
856783	FCY2	FCY2_YEAST	7
854997	ERV25	TMEDA_YEAST	7
32071005		RL5_PSEF5	7
853319	MTC1	MTC1_YEAST	7
DHSB_YEAST	DHSB_YEAST	DHSB_YEAST	7
854770	GVP36	GVP36_YEAST	7
850872	CBF5	CBF5_YEAST	7
854130	MDM38	MDM38_YEAST	7
853827	PTM1	PTM1_YEAST	7
KEX1_YEAS8	KEX1_YEAS8	KEX1_YEAS8	7
ACON1_PSEAE	ACON1_PSEAE	ACON1_PSEAE	7
855221	SSO2	SSO2_YEAST	7
853293	RPA34	RPA34_YEAST	7
851983	ATP17	ATPK_YEAST	7
854953	SUR7	SUR7_YEAST	7
8623240		TOR_DICDI	7
853455	OST1	OST1_YEAST	6
854670	OM45	OM45_YEAST	6
851152	IMD3	IMDH3_YEAST	6
850687	YLR001C	YL001_YEAST	6
29822139		DNAK_PSEF5	6
855504	PPN2	YNV7_YEAST	6
YD027_YEAST	YD027_YEAST	YD027_YEAST	6
851487	YET3	YET3_YEAST	6
856746	GCD11	IF2G_YEAST	6
856482	KSP1	KSP1_YEAST	6
854435	RPN8	RPN8_YEAST	6
854141	TOS7	YOL19_YEAST	6
TDA7_YEAS2	TDA7_YEAS2	TDA7_YEAS2	6
PTXB_PSEST	PTXB_PSEST	PTXB_PSEST	6
854622	COX2	COX2_YEAST	6
RTC5_YEAS2	RTC5_YEAS2	RTC5_YEAS2	6
852458	CSH1	CSH1_YEAST	6
ECM33_YEAS6	ECM33_YEAS6	ECM33_YEAS6	6
855282	YHM2	YHM2_YEAST	6
855886	CBP3	CBP3_YEAST	6
853118	ADE3	C1TC_YEAST	6
855453	LYP1	LYP1_YEAST	6
856767	ERG28	ERG28_YEAST	6
TSC13_YEAST	TSC13_YEAST	TSC13_YEAST	6
5546771		GET3_VANPO	6
852834	RPT6	PRS8_YEAST	6
852324	CSG2	CSG2_YEAST	5
850496	EMP47	EMP47_YEAST	5
853675	COY1	CASP_YEAST	5
852897	MSB2	MSB2_YEAST	5
855883	SAR1	SAR1_YEAST	5
853707	MCR1	MCR1_YEAST	5
852230	SEC17	SEC17_YEAST	5
882991		PAL_PSEAE	5
854735	RPN2	RPN2_YEAST	5
KV203_HUMAN	KV203_HUMAN	KV203_HUMAN	5
852504	KTR3	KTR3_YEAST	5
853311	URA2	PYR1_YEAST	5
850846	ACS2	ACS2_YEAST	5
851380	DLD1	DLD1_YEAST	5
853800	YET1	YET1_YEAST	5
850385	HSP30	HSP30_YEAST	5
4619281		ACT_ASHGO	5
852875	LEU1	LEUC_YEAST	5
MOS1_YEAST	MOS1_YEAST	MOS1_YEAST	5
856057	MNN9	MNN9_YEAST	5
853712	RPT1	PRS7_YEAST	5
31712725		NDK_PSEFS	5
856313	DPM1	DPM1_YEAST	5
851832	MNN10	MNN10_YEAST	5
852238	FUI1	FUI1_YEAST	5
CATE_PSEPU	CATE_PSEPU	CATE_PSEPU	5
850395	RIM1	RIM1_YEAST	5
1044816		SODF_PSEPK	5
853261	ATG27	ATG27_YEAST	5
856054	KTR6	KTR6_YEAST	5
856140	YOP1	YOP1_YEAST	5
856422	RPN1	RPN1_YEAST	4
850320	SRO9	SRO9_YEAST	4
2746859	YCL012C	YCB2_YEAST	4
853705	GPM1	PMG1_YEAST	4
851574	SNQ2	SNQ2_YEAST	4
856398	ERG11	CP51_YEAST	4
851210	PMT2	PMT2_YEAST	4
855611	DBP2	DBP2_YEAST	4
856434	MSC7	MSC7_YEAST	4
856702	VAC8	VAC8_YEAST	4
856279	TPO3	TPO3_YEAST	4
851992	ATO3	ATO3_YEAST	4
852264	PEP1	VPS10_YEAST	4
855863	DIP5	DIP5_YEAST	4
855278	DFG5	DFG5_YEAST	4
2890032		FBRL_CANGA	4
HIP1_YEAST	HIP1_YEAST	HIP1_YEAST	4
855180	SWP1	OSTD_YEAST	4
YHW2_YEAST	YHW2_YEAST	YHW2_YEAST	4
852740	SEC27	COPB2_YEAST	4
855764	ALG12	ALG12_YEAST	4
388697	HRNR	HORN_HUMAN	4
855736	ATO2	ATO2_YEAST	4
851508	SLC1	PLSC_YEAST	4
AIM38_YEAST	AIM38_YEAST	AIM38_YEAST	4
EBH_STAAT	EBH_STAAT	EBH_STAAT	4
881930		ODO2_PSEAE	4
851875	PHM6	PHM6_YEAST	4
UP25_PSEMZ	UP25_PSEMZ	UP25_PSEMZ	4
852862	STT3	STT3_YEAST	4
853379	MPM1	MPM1_YEAST	4
852498	KTR4	KTR4_YEAST	4
851246	FLC2	FLC2_YEAST	4
29650101		RL22_TERTT	4
852666	CHC1	CLH_YEAST	3
879642		DBHA_PSEAE	3
850877	SAM1	METK1_YEAST	3
ATC6_YEAST	ATC6_YEAST	ATC6_YEAST	3
RL10_PSEFS	RL10_PSEFS	RL10_PSEFS	3
853716	SDH3	SDH3_YEAST	3
851304	FMP45	FMP45_YEAST	3
32803840		RL18_PSEE4	3
851990	RPP2B	RLA4_YEAST	3
853039	TPO2	TPO2_YEAST	3
KRE33_YEAST	KRE33_YEAST	KRE33_YEAST	3
ENO_PSEPF	ENO_PSEPF	ENO_PSEPF	3
856721	FMP52	FMP52_YEAST	3
851319	NHP2	NHP2_YEAST	3
853071	TIF4631	IF4F1_YEAST	3
850506	TUB2	TBB_YEAST	3
31713028		RS12_PSE14	3
879851		OPRI_PSEAE	3
852606	GUS1	SYEC_YEAST	3
853463	SUI2	IF2A_YEAST	3
29827365		ILVC_PSEPF	3
853846	CDC16	CDC16_YEAST	3
852779	LSG1	LSG1_YEAST	3
CH10_PSEPF	CH10_PSEPF	CH10_PSEPF	3
854258	TMA46	TMA46_YEAST	3
853648	FAT3	YKS7_YEAST	3
853758	APE1	AMPL_YEAST	3
854965	CAT2	CACP_YEAST	3
855068	ERB1	ERB1_YEAST	3
34384219		RS21_AZOVD	3
855625	RAS2	RAS2_YEAST	3
PNP_PSEPF	PNP_PSEPF	PNP_PSEPF	3
855043	TAP42	TAP42_YEAST	3
851763	CDC1	CDC1_YEAST	3
882039		SUCD_PSEAE	3
853256	MNN11	MNN11_YEAST	3
851566	RCR2	RCR2_YEAST	3
GMT1_YEAS2	GMT1_YEAS2	GMT1_YEAS2	3
854428	SEC63	SEC63_YEAST	3
851195	RBG1	RBG1_YEAST	3
855142	MGR3	MGR3_YEAST	3
855308	RSN1	RSN1_YEAST	3
856194	MRL1	MRL1_YEAST	3
851408	RPN5	RPN5_YEAST	3
856510	ERP5	ERP5_YEAST	3
1183466		ACSA_PSESM	3
850554	RPN11	RPN11_YEAST	3
851461	RPN6	RPN6_YEAST	3
853365	SCP160	SC160_YEAST	3
ODP2_AZOVI	ODP2_AZOVI	ODP2_AZOVI	3
854893	ATP18	ATP18_YEAST	3
851800	AHA1	AHA1_YEAST	3
6141202		TIG_METRJ	3
856718	MNN1	MNN1_YEAST	3
33051542		RS10_PSEF5	3
853884	YPT52	YPT52_YEAST	2
RL14_BURA4	RL14_BURA4	RL14_BURA4	2
854139	TAT2	TAT2_YEAST	2
850410	YCR043C	YCT3_YEAST	2
855355	GAS1	GAS1_YEAST	2
855003	ERG6	ERG6_YEAST	2
AMPA_PSEFS	AMPA_PSEFS	AMPA_PSEFS	2
853968	PTR2	PTR2_YEAST	2
853802	YKL063C	YKG3_YEAST	2
855976	HHO1	H1_YEAST	2
853183	FOL2	GCH1_YEAST	2
854950	CYB2	CYB2_YEAST	2
31709073		RL13_PSEFS	2
850930	CDC42	CDC42_YEAST	2
852326	CHS2	CHS2_YEAST	2
854253	TCB1	TCB1_YEAST	2
851888	DPL1	SGPL_YEAST	2
855324	GPI12	GPI12_YEAST	2
854020	CTR9	CTR9_YEAST	2
YD121_YEAST	YD121_YEAST	YD121_YEAST	2
852945	YGR054W	EIF2A_YEAST	2
853064	NSR1	NSR1_YEAST	2
851521	NAT1	NAT1_YEAST	2
852506	FTH1	FTH1_YEAST	2
SKG1_YEAS2	SKG1_YEAS2	SKG1_YEAS2	2
EIS1_YEAS2	EIS1_YEAS2	EIS1_YEAS2	2
